# Updated taxonomy of the family *Rhizobiaceae* with proposals for 10 novel genera and 35 novel combinations

**DOI:** 10.1101/2025.11.20.689363

**Authors:** Natalia Naranjo-Robayo, Tia L. Harrison, Oona Esme, Esther Menéndez, Nemanja Kuzmanović, Álvaro Peix, J. Peter W. Young, George C. diCenzo

## Abstract

The family *Rhizobiaceae* of the class *Alphaproteobacteria* is highly diverse and currently consists of at least 276 validly published or proposed species across 38 genera. Despite several recent studies proposing revisions to the family *Rhizobiaceae*, anomalies and inconsistencies in the taxonomy of this family remain. Here, we revisit the taxonomy of the family *Rhizobiaceae* with a focus on the genus *Rhizobium*. First, we generated whole genome sequences for 12 *Rhizobium* type strains that previously lacked publicly available genome sequences. We then applied an established phylogenomic framework to reappraise the taxonomic classification of 242 *Rhizobiaceae* type strains. Our data suggest that *Rhizobium aegyptiacum* is a later heterotypic synonym of *Rhizobium aethiopicum*, and they contradict a recent suggestion that *Rhizobium azibense* and *Rhizobium gallicum* are synonymous. In addition, we propose the formation of ten new genera (*Allohoeflea* gen. nov., *Arminia* gen. nov., *Fluviimicrobium* gen. nov., *Gillisella* gen. nov., *Limnomicrobium* gen. nov., *Martinezia* gen. nov., *Neohoeflea* gen. nov., *Parahoeflea* gen. nov., *Velazquezia* gen. nov., and *Yannia* gen. nov.) and 35 novel combinations to fix paraphyletic genera or account for monophyletic type strains that are clearly distinguishable based on core-proteome average amino acid identity (cpAAI) comparisons. Lastly, our data suggest that the type strain of *Rhizobium arsenicireducens* may have been lost, and that either a neotype should be designated or the taxonomic status of this species should be revised.
