## Supplementary material for "Updated taxonomy of the family *Rhizobiaceae* with proposals for 10 novel genera and 35 novel combinations": Dataset_S1

### Sheet: Sheet1
Current species name	Proposed species name	Strain	ENA Analysis accession	ENA Run accession
"Affinirhizobium helianthi"	-	KCTC 23879	ERZ28549279	ERR15814497
Allorhizobium paknamense	-	NBRC 109338	ERZ28549280	ERR15814496
Endobacterium panacihumi	-	KCTC 62017	ERZ28549266	ERR15814495
Rhizobium acidisoli	-	LMG 28672	ERZ28549267	ERR15814494
Rhizobium aegyptiacum	Rhizobium aethiopicum	1010	ERZ28549268	ERR15814493
Rhizobium alamii	-	LMG 24466	ERZ28549269	ERR15814492
Rhizobium azibense	-	HAMB I3541	ERZ28549270	ERR15814491
Rhizobium capsici	Affinirhizobium capsici	JCM 19535	ERZ28549281	ERR15814490
Rhizobium cauense	-	LMG 26832	ERZ28549271	ERR15814489
Rhizobium endophyticum	-	CCGE 2052	ERZ28549272	ERR15814488
Rhizobium kunmingense	-	KCTC 22609	ERZ28549282	ERR15814487
Rhizobium mesosinicum	-	LMG 24135	ERZ28549273	ERR15814486
Rhizobium pakistanense	-	LMG 27895	ERZ28549274	ERR15814485
Rhizobium paranaense	Martinezia paranaensis	LMG 27577	ERZ28549275	ERR15814484
Rhizobium puerariae	Neorhizobium puerariae	NBRC 110722	ERZ28549276	ERR15814501
Rhizobium soli	Velazquezia soli	KCTC 12873	ERZ28549283	ERR15814500
Rhizobium straminoryzae	Affinirhizobium straminoryzae	JCM 19536	ERZ28549277	ERR15814499
Rhizobium zeae	Aliirhizobium zeae	CRZM18R	ERZ28549278	ERR15814498
