## Supplementary material for "Updated taxonomy of the family *Rhizobiaceae* with proposals for 10 novel genera and 35 novel combinations": Dataset_S2

### Sheet: Final
Current species name	Basonym	Proposed species name	Strain	NCBI RefSeq or GenBank assembly
"Affinirhizobium gouqiense"	-	-	SSA5-23	GCF_030435705.1
"Affinirhizobium lemnae"	Rhizobium lemnae	-	L6-16	GCF_022968395.1
Affinirhizobium pseudoryzae	-	-	DSM 19479	GCF_011046245.1
Affinirhizobium rhizoryzae	-	-	DSM 29514	GCF_011046895.1
Agrobacterium arsenijevicii	-	-	KFB 330	GCF_000949895.1
"Agrobacterium bohemicum"	-	-	R90	GCF_002896715.1
Agrobacterium burrii	-	-	Rnr	GCF_017313405.1
Agrobacterium cavarae	-	-	RZME10	GCF_004310285.1
Agrobacterium cucumeris	-	-	O132	GCF_030036535.1
"Agrobacterium deltaense"	-	-	YIC 4121	GCF_002008205.1
"Agrobacterium fabrum"	-	-	C58	GCF_000092025.1
Agrobacterium larrymoorei	-	-	ATCC 51759	GCF_000518585.1
Agrobacterium leguminum	-	-	MOPV5	GCF_015704895.1
Agrobacterium nepotum	-	-	39/7	GCF_000949865.1
"Agrobacterium oryzihabitans"	-	-	M15	GCF_010669145.1
Agrobacterium pusense	-	-	LMG 25623	GCF_900102105.1
Agrobacterium radiobacter	-	-	NCIB 9042	GCF_011684005.1
Agrobacterium rosae	-	-	NCPPB 1650	GCF_002915175.1
Agrobacterium rubi	-	-	DSM 6772	GCF_017873055.1
Agrobacterium salinitolerans	-	-	YIC 5082	GCF_002008225.1
Agrobacterium skierniewicense	-	-	Ch11	GCF_023757665.1
Agrobacterium tumefaciens	-	-	ATCC 4720	GCF_011684035.1
Agrobacterium vaccinii	-	-	B7-6	GCF_021310995.1
Aliirhizobium smilacinae	-	-	PTYR-5	GCF_006335145.1
"Alirhizobium wenxiniae"	Rhizobium wenxiniae	-	DSM 100734	GCF_014201355.1
"Allopararhizobium mangrovi"	"Pararhizobium mangrovi"	-	BGMRC 6574	GCF_006516965.1
Allorhizobium ampelinum	-	Gillisella ampelina	S4	GCF_000016285.1
Allorhizobium oryziradicis	-	-	N19	GCF_001939045.1
Allorhizobium sonneratiae	-	-	BGMRC 0089	GCF_023700755.1
Allorhizobium taibaishanense	-	Gillisella taibaishanensis	14971	GCF_001938985.1
Allorhizobium terrae	-	Gillisella terrae	CC-HIH110	GCF_004801395.1
Allorhizobium undicola	-	-	ATCC 700741	GCF_000621665.1
Allorhizobium vitis	-	Gillisella vitis	NCPPB 3554	GCF_001541345.2
"Ciceribacter ferrooxidans"	-	-	F8825	GCF_004137355.1
Ciceribacter lividus	-	-	DSM 25528	GCF_003337715.1
"Ciceribacter sichuanensis"	-	-	S101	GCF_024055605.1
Ciceribacter thiooxidans	-	-	F43B	GCF_014126615.1
"Ectorhizobium borbori"	Allorhizobium borbori	-	DSM 26385	GCF_014196535.1
"Ectorhizobium quercum"	-	-	BDR2-2	GCF_026552795.1
Endobacterium cereale	-	-	RZME27	GCF_009617585.1
Ensifer adhaerens	-	-	Casida A	GCF_000697965.2
Ensifer aridi	-	Sinorhizobium aridi	LMR001	GCF_002078505.1
Ensifer canadensis	-	-	T173	GCF_017488845.2
Ensifer morelensis	-	-	Lc04	GCF_013283195.1
Ensifer oleiphilus	-	-	HO-A22	GCF_013371465.1
Ensifer sesbaniae	-	-	CCBAU 65729	GCF_013283665.1
Ferirhizobium litorale	-	-	KMM 9576	GCF_030028905.1
Ferranicluibacter rubi	-	-	CRRU44	GCF_011603255.1
Flavimaribacter sediminis	-	-	WL0058	GCF_019492055.1
Gellertiella hungarica	-	-	DSM 29853	GCF_014197145.1
Georhizobium profundi	-	-	WS11	GCF_003952725.1
Heterorhizobium halophytocola	-	-	DSM 21600	GCF_017873095.1
Hoeflea alexandrii	-	Parahoeflea alexandrii	DSM 16655	GCF_024105735.1
Hoeflea algicola	-	Parahoeflea algicola	G2-23	GCF_026619415.1
Hoeflea halophila	-	Parahoeflea halophila	KCTC 23107	GCF_900220985.1
Hoeflea marina	-	-	DSM 16791	GCF_003182275.1
Hoeflea olei	-	Parahoeflea olei	JC234	GCF_001703635.1
Hoeflea phototrophica	-	Parahoeflea phototrophica	DFL-43	GCF_000154705.2
Hoeflea poritis	-	Allohoeflea poritis	E7-10	GCF_027889715.1
"Hoeflea prorocentri"	-	-	PM5-8	GCF_027944115.1
Hoeflea ulvae	-	Parahoeflea ulvae	J2-29	GCF_026619435.1
Martelella endophytica	-	-	YC6887	GCF_000960975.1
Martelella limonii	-	-	NBRC 109441	GCF_013344475.1
Martelella lutilitoris	-	-	GH2-6	GCF_005924265.1
Martelella mangrovi	-	-	DSM 28102	GCF_040545495.1
Martelella mediterranea	-	-	MACL11	GCF_000376125.1
Martelella radicis	-	-	DSM 28101	GCF_014196625.1
Mesorhizobium ciceri	-	-	WSM1271	GCF_000185905.1
Mesorhizobium huakuii	-	-	7653R	GCA_000709395.2
Mesorhizobium loti	-	-	DSM 2626	GCF_003148495.1
"Metarhizobium album"	"Rhizobium album"	-	NS-104	GCF_003122325.1
Mycoplana azooxidifex	-	-	DSM 100211	GCF_014196765.1
Mycoplana dimorpha	-	-	DSM 7138	GCF_003046475.1
Mycoplana ramosa	-	-	DSM 7292	GCF_041930185.1
Mycoplana rhizolycopersici	-	-	DBTS2	GCF_013378445.1
"Mycoplana subbaraonis"	Rhizobium subbaraonis	-	JC85	GCF_900220975.1
Neopararhizobium haloflavum	-	-	XC0140	GCF_002750855.1
Neorhizobium alkalisoli	-	-	DSM 21826	GCF_002968635.1
"Neorhizobium deserti"	"Rhizobium deserti"	-	SPY-1	GCF_004358025.1
Neorhizobium galegae	-	-	HAMBI 540	GCF_000731315.1
Neorhizobium huautlense	-	-	DSM 21817	GCF_002968575.1
"Neorhizobium lilium"	-	-	24NR	GCF_004053875.1
Neorhizobium petrolearium	-	-	DSM 26482	GCF_017873175.1
"Neorhizobium phenanthreniclasticum"	-	-	Rsf11	GCF_040066075.1
Neorhizobium populisoli	-	-	XQZ8	GCF_019430945.1
"Neorhizobium terrae"	Rhizobium terrae	-	NAU-18	GCF_003425685.1
Neorhizobium tomejilense	-	-	T17_20	GCF_002968845.1
Neorhizobium tunisiense	-	-	IRAMC 178	GCF_039631515.1
Neorhizobium turbinariae	-	-	NTR19	GCF_023223505.1
Neorhizobium vignae	-	-	CCBAU 05176	GCF_000732195.1
Onobrychidicola muellerharveyae	-	-	TH2	GCF_024707525.1
"Oryzifoliimicrobium ureilyticus"	-	-	SG148	GCF_037199735.1
Paenirhizobium daejeonense	-	-	CCBAU 10050	GCF_011045155.1
Paenirhizobium naphthalenivorans	-	-	NBRC 107585	GCF_007992095.1
Paenirhizobium selenitireducens	-	-	ATCC BAA-1503	GCF_000518785.1
"Paramartelella alba"	"Martelella alba"	-	BGMRC 2036	GCF_006516955.1
Pararhizobium antarcticum	-	-	NAQVI 59	GCF_001885585.1
Pararhizobium arenae	-	-	MIM27	GCF_001931685.1
Pararhizobium capsulatum	-	-	DSM 1112	GCF_030814475.1
Pararhizobium gei	-	-	ZFJT-2	GCF_029223885.1
Pararhizobium giardinii	-	-	H152	GCF_000379605.1
Pararhizobium herbae	-	-	DSM 26427	GCF_017873135.1
Pararhizobium polonicum	-	-	F5-1	GCF_001687365.1
Pararhizobium qamdonense	-	-	T808	GCF_029277445.1
Peteryoungia aggregata	-	-	DSM 1111	GCF_030814435.1
"Peteryoungia albertimagni"	"Agrobacterium albertimagni"	-	AOL15	GCF_000300855.1
"Peteryoungia desertarenae"	-	-	ADMK78	GCF_005860795.2
"Peteryoungia glycinendophyticum"	"Rhizobium glycinendophyticum"	-	CL12	GCF_006443685.1
Peteryoungia ipomoeae	-	-	shin9-1	GCF_004912165.1
Peteryoungia rhizophila	-	-	7209-2	GCF_004912145.1
"Peteryoungia rosettiformans"	Rhizobium rosettiformans	-	W3	GCF_004912135.1
Peteryoungia wuzhouensis	-	-	W44	GCF_003205195.1
Pseudohoeflea coraliihabitans	-	Neohoeflea coraliihabitans	DP4N28-3	GCF_019334345.1
Pseudohoeflea suaedae	-	-	YC6898	GCF_004354915.1
Pseudorhizobium banfieldiae	-	-	NT-26	GCF_000967425.1
Pseudorhizobium endolithicum	-	-	JC140	GCF_902153245.2
Pseudorhizobium flavum	-	-	YW14	GCF_902502825.2
Pseudorhizobium halotolerans	-	-	AB21	GCF_902153235.2
Pseudorhizobium marinum subsp. marinum	-	-	MGL06	GCF_000705355.1
Pseudorhizobium marinum subsp. pelagicum	-	-	R1-200B4	GCF_000722615.1
Pseudorhizobium tarimense	-	-	CCTCC AB 2011011	GCF_022968135.1
Pseudorhizobium xiangyangii	-	-	T786	GCF_020531965.1
Rhizobium acaciae	-	-	1AS11	GCF_025941625.1
Rhizobium aethiopicum	-	-	HBR26	GCF_900094625.1
"Rhizobium alarense"	-	-	TRM95111	GCF_021555155.1
Rhizobium altiplani	-	-	BR 10423	GCF_001542405.1
Rhizobium alvei	-	Fluviimicrobium alvei	TNR-22	GCF_030551875.1
Rhizobium anhuiense	-	-	CGMCC 1.12621	GCF_014638185.1
Rhizobium aouanii	-	-	1AS14I	GCF_037002925.1
Rhizobium aquaticum	-	Limnomicrobium aquaticum	DSM 29780	GCF_040545545.1
"Rhizobium atlanticum"	-	-	CNPSo 3490	GCF_030182485.1
"Rhizobium aureum"	-	-	CNPSo 3968	GCF_030182495.1
Rhizobium bangladeshense	-	-	BLR175	GCF_017357245.1
Rhizobium beringeri	-	-	SM51	GCF_004306515.1
Rhizobium binae	-	-	BLR195	GCF_017357225.1
"Rhizobium binxianense"	-	-	BJ04	GCF_028994275.1
Rhizobium brockwellii	-	-	CC275e	GCF_000769405.2
Rhizobium calliandrae	-	Martinezia calliandrae	CCGE 524	GCF_030272695.1
"Rhizobium centroccidentale"	-	-	CNPSo 4062	GCF_030182565.1
"Rhizobium cerradonense"	-	-	CNPSo 3464	GCF_030182455.1
Rhizobium changzhiense	-	-	WYCCWR 11279	GCF_013087625.1
Rhizobium chutanense	-	-	C5	GCF_002531935.1
Rhizobium cremeum	-	Paenirhizobium cremeum	W15	GCF_022884065.1
Rhizobium croatiense	-	-	13T	GCF_019793465.1
Rhizobium dioscoreae	-	Martinezia dioscoreae	S-93	GCF_009176305.1
Rhizobium ecuadorense	-	-	CNPSO 671	GCF_001187535.1
Rhizobium esperanzae	-	-	CNPSO 668	GCF_002204185.1
Rhizobium etli	-	-	CFN 42	GCF_000092045.1
Rhizobium favelukesii	-	-	LPU83	GCF_000577275.2
Rhizobium freirei	-	Martinezia freirei	PRF 81	GCF_000359745.1
Rhizobium gallicum	-	-	R602	GCF_000816845.1
Rhizobium grahamii	-	-	CCGE 502	GCF_000298315.2
Rhizobium hainanense	-	Martinezia hainanensis	CCBAU 57015	GCF_900094555.1
"Rhizobium halophilum"	-	-	TRM95001	GCF_021648825.1
Rhizobium hidalgonense	-	-	FH14	GCF_002531855.1
"Rhizobium indicum"	-	-	JKLM 12A2	GCF_005862305.2
Rhizobium jaguaris	-	Martinezia jaguaris	CCGE 525	GCF_003627755.1
Rhizobium johnstonii	-	-	3841	GCF_000009265.1
Rhizobium laguerreae	-	-	FB206	GCF_002008165.1
Rhizobium leguminosarum	-	-	ATCC 10004	GCF_033842645.1
Rhizobium lentis	-	-	BLR27	GCF_017352135.1
Rhizobium leucaenae	-	Martinezia leucaenae	USDA 9039	GCF_000426285.1
Rhizobium lusitanum	-	Martinezia lusitana	P1-7	GCF_900094565.1
Rhizobium mayense	-	-	CCGE526	GCF_030272705.1
Rhizobium mesoamericanum	-	-	DSM 28449	GCF_030815055.1
Rhizobium metallidurans	-	-	DSM 26575	GCF_014196505.1
Rhizobium miluonense	-	Martinezia miluonensis	HAMBI 2971	GCF_900094545.1
Rhizobium mongolense subsp. loessense	-	-	CGMCC 1.3401	GCF_900099775.1
Rhizobium mongolense subsp. mongolense	-	-	USDA 1844	GCF_007827505.1
"Rhizobium mulingense"	-	-	MC63	GCF_029194105.1
Rhizobium multihospitium	-	Martinezia multihospitia	HAMBI 2975	GCF_900094585.1
Rhizobium oryzicola	-	-	05753	GCF_030504645.1
"Rhizobium pantanalense"	-	-	CNPSO 4039	GCF_030182525.1
Rhizobium phaseoli	-	-	ATCC 14482	GCF_003985125.1
Rhizobium pisi	-	-	DSM 30132	GCF_003938655.1
"Rhizobium quercicola"	-	-	DKSPLA3	GCF_021168455.1
Rhizobium redzepovicii	-	-	18T	GCF_019793435.1
Rhizobium rhizogenes	-	Martinezia rhizogenes	LMG150	GCF_007002985.1
Rhizobium rhododendri	-	Arminia rhododendri	rho-6.2	GCF_007000325.2
Rhizobium ruizarguesonis	-	-	UPM1133	GCF_012349115.1
Rhizobium setariae	-	Yannia setariae	KVB221	GCF_016722925.1
Rhizobium sophorae	-	-	CCBAU 03386	GCF_013087515.1
Rhizobium sophoriradicis	-	-	CCBAU 03470	GCF_003939025.1
Rhizobium terricola	-	-	S-51	GCF_012927355.1
Rhizobium tibeticum	-	-	CCBAU 85039	GCF_900108425.1
Rhizobium tropici	-	Martinezia tropici	CIAT 899	GCF_000330885.1
Rhizobium tubonense	-	Arminia tubonensis	CCBAU 85046	GCF_003240585.1
Rhizobium tumorigenes	-	Arminia tumorigenes	1078	GCF_003240565.2
Rhizobium vallis	-	-	CCBAU 65647	GCF_003985155.1
Rhizobium viscosum	-	-	DSM 7307	GCF_014873945.1
Shinella curvata	-	-	C3	GCF_022899935.1
Shinella daejeonensis	-	-	JCM 16236	GCF_024281235.1
Shinella fusca	-	-	DSM 21319	GCF_014203155.1
Shinella granuli	-	-	DSM 18401	GCF_004341885.1
Shinella kummerowiae	-	-	CCBAU 25048	GCF_009827055.1
Shinella lacus	-	-	CPCC 100929	GCF_010994755.1
"Shinella oryzae"	-	-	Z-25	GCF_023038235.1
Shinella pollutisoli	-	-	KCTC 52677	GCF_024609765.1
Shinella sedimenti	-	-	B3-7	GCF_022601905.1
"Shinella sumterensis"	-	-	MEC087	GCF_004514425.2
Shinella yambaruensis	-	-	DSM 18801	GCF_025656855.1
Shinella zoogloeoides	-	-	ATCC 19623	GCF_020883495.1
Sinorhizobium alkalisoli	-	-	YIC 4027	GCF_008932245.1
Sinorhizobium americanum	-	-	CFNEI 156	GCF_001889105.1
Sinorhizobium arboris	-	-	LMG 14919	GCF_000427465.1
Sinorhizobium chiapasense	-	-	ITTG S70	GCF_036488675.1
Sinorhizobium fredii	-	-	USDA 205	GCF_003177055.1
Sinorhizobium garamanticum	-	-	LMG 24692	GCF_029892065.1
Sinorhizobium glycinis	-	-	CCBAU 23380	GCF_001651865.1
Sinorhizobium kostiensis	-	-	DSM 13372	GCF_017874595.1
Sinorhizobium medicae	-	-	A321	GCF_007827695.1
Sinorhizobium meliloti	-	-	USDA 1002	GCF_037023865.1
Sinorhizobium mexicanum	-	-	DSM 18446	GCF_013488225.1
Sinorhizobium numidicum	-	-	CIP 109850	GCF_029892045.1
Sinorhizobium psoraleae	-	-	CCBAU 65732	GCF_013283645.1
Sinorhizobium saheli	-	-	LMG 7837	GCF_001651875.1
Sinorhizobium shofinae	-	-	CCBAU 251167	GCF_001704765.1
Sinorhizobium sojae	-	-	CCBAU 05684	GCF_002288525.1
Sinorhizobium terangae	-	-	ICMP 13649	GCF_029714365.1
Terrirhizobium terrae	-	-	CC-CFT758	GCF_030323265.1
Xaviernesmea oryzae	-	-	CGMCC 1.7048	GCF_900109605.1
Xaviernesmea rhizosphaerae	-	-	MH17	GCF_001938945.1

### Sheet: Old
Is current species name validly published?	Is basonym validly published?	Current species name	Basonym	Proposed species name	Strain	NCBI RefSeq assembly	Notes
No	-	Affinirhizobium gouqiense	-		SSA5-23	https://ftp.ncbi.nlm.nih.gov/genomes/all/GCF/030/435/705/GCF_030435705.1_ASM3043570v1/
No	Yes	Affinirhizobium lemnae	Rhizobium lemnae		L6-16	https://ftp.ncbi.nlm.nih.gov/genomes/all/GCF/022/968/395/GCF_022968395.1_ASM2296839v1/
No	Yes	Affinirhizobium pseudoryzae	Allorhizobium pseudoryzae		DSM 19479	https://ftp.ncbi.nlm.nih.gov/genomes/all/GCF/011/046/245/GCF_011046245.1_ASM1104624v1/
No	Yes	Affinirhizobium rhizoryzae	Rhizobium rhizoryzae		DSM 29514	https://ftp.ncbi.nlm.nih.gov/genomes/all/GCF/011/046/895/GCF_011046895.1_ASM1104689v1/
Yes	-	Agrobacterium arsenijevicii	-		KFB 330	https://ftp.ncbi.nlm.nih.gov/genomes/all/GCF/000/949/895/GCF_000949895.1_ASM94989v1/
No	-	=Agrobacterium bohemicum=	-		R90	https://ftp.ncbi.nlm.nih.gov/genomes/all/GCF/002/896/715/GCF_002896715.1_ASM289671v1/
Yes	-	Agrobacterium burrii	-		Rnr	https://ftp.ncbi.nlm.nih.gov/genomes/all/GCF/017/313/405/GCF_017313405.1_ASM1731340v1/
Yes	-	Agrobacterium cavarae	-		RZME10	https://ftp.ncbi.nlm.nih.gov/genomes/all/GCF/004/310/285/GCF_004310285.1_ASM431028v1/
Yes	-	Agrobacterium cucumeris	-		O132	https://ftp.ncbi.nlm.nih.gov/genomes/all/GCF/030/036/535/GCF_030036535.1_ASM3003653v1/
No	-	=Agrobacterium deltaense=	-		YIC 4121	https://ftp.ncbi.nlm.nih.gov/genomes/all/GCF/002/008/205/GCF_002008205.1_ASM200820v1/
No	-	=Agrobacterium fabrum=	-		C58	https://ftp.ncbi.nlm.nih.gov/genomes/all/GCF/000/092/025/GCF_000092025.1_ASM9202v1/
Yes	-	Agrobacterium larrymoorei	-		ATCC 51759	https://ftp.ncbi.nlm.nih.gov/genomes/all/GCF/000/518/585/GCF_000518585.1_ASM51858v1/
Yes	-	Agrobacterium leguminum	-		MOPV5	https://ftp.ncbi.nlm.nih.gov/genomes/all/GCF/015/704/895/GCF_015704895.1_ASM1570489v1/
Yes	-	Agrobacterium nepotum	-		39/7	https://ftp.ncbi.nlm.nih.gov/genomes/all/GCF/000/949/865/GCF_000949865.1_ASM94986v1/
No	-	=Agrobacterium oryzihabitans=	-		M15	https://ftp.ncbi.nlm.nih.gov/genomes/all/GCF/010/669/145/GCF_010669145.1_ASM1066914v1/
Yes	-	Agrobacterium pusense	-		LMG 25623	https://ftp.ncbi.nlm.nih.gov/genomes/all/GCF/900/102/105/GCF_900102105.1_IMG-taxon_2671180227_annotated_assembly/
Yes	-	Agrobacterium radiobacter	-		NCIB 9042	https://ftp.ncbi.nlm.nih.gov/genomes/all/GCF/011/684/005/GCF_011684005.1_ASM1168400v1/
Yes	-	Agrobacterium rosae	-		NCPPB 1650	https://ftp.ncbi.nlm.nih.gov/genomes/all/GCF/002/915/175/GCF_002915175.1_ASM291517v1/
Yes	-	Agrobacterium rubi	-		DSM 6772	https://ftp.ncbi.nlm.nih.gov/genomes/all/GCF/017/873/055/GCF_017873055.1_ASM1787305v1/
Yes	-	Agrobacterium salinitolerans	-		YIC 5082	https://ftp.ncbi.nlm.nih.gov/genomes/all/GCF/002/008/225/GCF_002008225.1_ASM200822v1/
Yes	-	Agrobacterium skierniewicense	-		Ch11	https://ftp.ncbi.nlm.nih.gov/genomes/all/GCF/023/757/665/GCF_023757665.1_ASM2375766v1/
Yes	-	Agrobacterium tumefaciens	-		ATCC 4720	https://ftp.ncbi.nlm.nih.gov/genomes/all/GCF/011/684/035/GCF_011684035.1_ASM1168403v1/
Yes	-	Agrobacterium vaccinii	-		B7-6	https://ftp.ncbi.nlm.nih.gov/genomes/all/GCF/021/310/995/GCF_021310995.1_ASM2131099v1/
Yes	-	Aliirhizobium smilacinae	-		PTYR-5	https://ftp.ncbi.nlm.nih.gov/genomes/all/GCF/006/335/145/GCF_006335145.1_ASM633514v1/
Yes	-	Aliirhizobium terrae	-		CC-CFT758	https://ftp.ncbi.nlm.nih.gov/genomes/all/GCF/030/323/265/GCF_030323265.1_ASM3032326v1/
No	Yes	=Alirhizobium wenxiniae=	Rhizobium wenxiniae	Aliirhizobium wenxiniae	DSM 100734	https://ftp.ncbi.nlm.nih.gov/genomes/all/GCF/014/201/355/GCF_014201355.1_ASM1420135v1/
No	No	=Allopararhizobium mangrovi=	Pararhizobium mangrovi		BGMRC 6574	https://ftp.ncbi.nlm.nih.gov/genomes/all/GCF/006/516/965/GCF_006516965.1_ASM651696v1/
Yes	-	Allorhizobium ampelinum	-	XXX gen. nov	S4	https://ftp.ncbi.nlm.nih.gov/genomes/all/GCF/000/016/285/GCF_000016285.1_ASM1628v1/
Yes	-	Allorhizobium oryziradicis	-	XXX gen. nov	N19	https://ftp.ncbi.nlm.nih.gov/genomes/all/GCF/001/939/045/GCF_001939045.1_ASM193904v1/
Yes	-	Allorhizobium sonneratiae	-	XXX gen. nov	BGMRC 0089	https://ftp.ncbi.nlm.nih.gov/genomes/all/GCF/023/700/755/GCF_023700755.1_ASM2370075v1/
Yes	-	Allorhizobium taibaishanense	-	XXX gen. nov	14971	https://ftp.ncbi.nlm.nih.gov/genomes/all/GCF/001/938/985/GCF_001938985.1_ASM193898v1/
Yes	-	Allorhizobium terrae	-	XXX gen. nov	CC-HIH110	https://ftp.ncbi.nlm.nih.gov/genomes/all/GCF/004/801/395/GCF_004801395.1_ASM480139v1/
Yes	-	Allorhizobium undicola	-		ATCC 700741	https://ftp.ncbi.nlm.nih.gov/genomes/all/GCF/000/621/665/GCF_000621665.1_ASM62166v1/
Yes	-	Allorhizobium vitis	-	XXX gen. nov	NCPPB 3554	https://ftp.ncbi.nlm.nih.gov/genomes/all/GCF/001/541/345/GCF_001541345.2_ASM154134v2/
No	-	=Ciceribacter ferrooxidans=	-		F8825	https://ftp.ncbi.nlm.nih.gov/genomes/all/GCF/004/137/355/GCF_004137355.1_ASM413735v1/
Yes	-	Ciceribacter lividus	-		DSM 25528	https://ftp.ncbi.nlm.nih.gov/genomes/all/GCF/003/337/715/GCF_003337715.1_ASM333771v1/
No	-	=Ciceribacter sichuanensis=	-		S101	https://ftp.ncbi.nlm.nih.gov/genomes/all/GCF/024/055/605/GCF_024055605.1_ASM2405560v1/
Yes	-	Ciceribacter thiooxidans	-		F43B	https://ftp.ncbi.nlm.nih.gov/genomes/all/GCF/014/126/615/GCF_014126615.1_ASM1412661v1/
No	Yes	=Ectorhizobium borbori=	Allorhizobium borbori		DSM 26385	https://ftp.ncbi.nlm.nih.gov/genomes/all/GCF/014/196/535/GCF_014196535.1_ASM1419653v1/
No	-	=Ectorhizobium quercum=	-		BDR2-2	https://ftp.ncbi.nlm.nih.gov/genomes/all/GCF/026/552/795/GCF_026552795.1_ASM2655279v1/
Yes	-	Endobacterium cereale	-		RZME27	https://ftp.ncbi.nlm.nih.gov/genomes/all/GCF/009/617/585/GCF_009617585.1_ASM961758v1/
Yes	-	Ensifer adhaerens	-		Casida A	https://ftp.ncbi.nlm.nih.gov/genomes/all/GCF/000/697/965/GCF_000697965.2_ASM69796v2/
Yes	-	Ensifer aridi	-	Sinorhizobium aridi	LMR001	https://ftp.ncbi.nlm.nih.gov/genomes/all/GCF/002/078/505/GCF_002078505.1_ASM207850v1/
Yes	-	Ensifer canadensis	-		T173	https://ftp.ncbi.nlm.nih.gov/genomes/all/GCF/017/488/845/GCF_017488845.2_ASM1748884v2/
Yes	-	Ensifer morelensis	-		Lc04	https://ftp.ncbi.nlm.nih.gov/genomes/all/GCF/013/283/195/GCF_013283195.1_ASM1328319v1/
Yes	-	Ensifer oleiphilus	-		HO-A22	https://ftp.ncbi.nlm.nih.gov/genomes/all/GCF/013/371/465/GCF_013371465.1_ASM1337146v1/
Yes	-	Ensifer sesbaniae	-		CCBAU 65729	https://ftp.ncbi.nlm.nih.gov/genomes/all/GCF/013/283/665/GCF_013283665.1_ASM1328366v1/
Yes	-	Ferirhizobium litorale	-		KMM 9576	https://ftp.ncbi.nlm.nih.gov/genomes/all/GCF/030/028/905/GCF_030028905.1_ASM3002890v1/
Yes	-	Ferranicluibacter rubi	-		CRRU44	https://ftp.ncbi.nlm.nih.gov/genomes/all/GCF/011/603/255/GCF_011603255.1_ASM1160325v1/
Yes	-	Flavimaribacter sediminis	-		WL0058	https://ftp.ncbi.nlm.nih.gov/genomes/all/GCF/019/492/055/GCF_019492055.1_ASM1949205v1/
Yes	-	Gellertiella hungarica	-		DSM 29853	https://ftp.ncbi.nlm.nih.gov/genomes/all/GCF/014/197/145/GCF_014197145.1_ASM1419714v1/
Yes	-	Georhizobium profundi	-		WS11	https://ftp.ncbi.nlm.nih.gov/genomes/all/GCF/003/952/725/GCF_003952725.1_ASM395272v1/
No	Yes	=Heterorhizobium halophytocola=	Rhizobium halophytocola	Heterorhizobium halophytocola	DSM 21600	https://ftp.ncbi.nlm.nih.gov/genomes/all/GCF/017/873/095/GCF_017873095.1_ASM1787309v1/
Yes	-	Hoeflea alexandrii	-	Parahoeflea alexandrii	DSM 16655	https://ftp.ncbi.nlm.nih.gov/genomes/all/GCF/024/105/735/GCF_024105735.1_ASM2410573v1/
Yes	-	Hoeflea algicola	-	Parahoeflea algicola	G2-23	https://ftp.ncbi.nlm.nih.gov/genomes/all/GCF/026/619/415/GCF_026619415.1_ASM2661941v1/
Yes	-	Hoeflea halophila	-	Parahoeflea halophila	KCTC 23107	https://ftp.ncbi.nlm.nih.gov/genomes/all/GCF/900/220/985/GCF_900220985.1_IMG-taxon_2740891889_annotated_assembly/
Yes	-	Hoeflea marina	-		DSM 16791	https://ftp.ncbi.nlm.nih.gov/genomes/all/GCF/003/182/275/GCF_003182275.1_ASM318227v1/
Yes	-	Hoeflea olei	-	Parahoeflea olei	JC234	https://ftp.ncbi.nlm.nih.gov/genomes/all/GCF/001/703/635/GCF_001703635.1_ASM170363v1/
Yes	-	Hoeflea phototrophica	-	Parahoeflea phototrophica	DFL-43	https://ftp.ncbi.nlm.nih.gov/genomes/all/GCF/000/154/705/GCF_000154705.2_ASM15470v2/
Yes	-	Hoeflea poritis	-	Allohoeflea poritis	E7-10	https://ftp.ncbi.nlm.nih.gov/genomes/all/GCF/027/889/715/GCF_027889715.1_ASM2788971v1/
No	-	=Hoeflea prorocentri=	-		PM5-8	https://ftp.ncbi.nlm.nih.gov/genomes/all/GCF/027/944/115/GCF_027944115.1_ASM2794411v1/
Yes	-	Hoeflea ulvae	-	Parahoeflea ulvae	J2-29	https://ftp.ncbi.nlm.nih.gov/genomes/all/GCF/026/619/435/GCF_026619435.1_ASM2661943v1/
Yes	-	Martelella endophytica	-		YC6887	https://ftp.ncbi.nlm.nih.gov/genomes/all/GCF/000/960/975/GCF_000960975.1_ASM96097v1/
Yes	-	Martelella limonii	-		NBRC 109441	https://ftp.ncbi.nlm.nih.gov/genomes/all/GCF/013/344/475/GCF_013344475.1_ASM1334447v1/
Yes	-	Martelella lutilitoris	-		GH2-6	https://ftp.ncbi.nlm.nih.gov/genomes/all/GCF/005/924/265/GCF_005924265.1_ASM592426v1/
Yes	-	Martelella mangrovi	-		DSM 28102	https://ftp.ncbi.nlm.nih.gov/genomes/all/GCF/040/545/495/GCF_040545495.1_ASM4054549v1/
Yes	-	Martelella mediterranea	-		MACL11	https://ftp.ncbi.nlm.nih.gov/genomes/all/GCF/000/376/125/GCF_000376125.1_ASM37612v1/
Yes	-	Martelella radicis	-		DSM 28101	https://ftp.ncbi.nlm.nih.gov/genomes/all/GCF/014/196/625/GCF_014196625.1_ASM1419662v1/
Yes	-	Mesorhizobium ciceri	-		WSM1271	https://ftp.ncbi.nlm.nih.gov/genomes/all/GCF/000/185/905/GCF_000185905.1_ASM18590v1/
Yes	-	Mesorhizobium huakuii	-		7653R	https://ftp.ncbi.nlm.nih.gov/genomes/all/GCA/000/709/395/GCA_000709395.2_ASM70939v2/
Yes	-	Mesorhizobium loti	-		DSM 2626	https://ftp.ncbi.nlm.nih.gov/genomes/all/GCF/003/148/495/GCF_003148495.1_ASM314849v1/
No	No	=Metarhizobium album=	Rhizobium album		NS-104	https://ftp.ncbi.nlm.nih.gov/genomes/all/GCF/003/122/325/GCF_003122325.1_ASM312232v1/
Yes	-	Mycoplana azooxidifex	-		DSM 100211	https://ftp.ncbi.nlm.nih.gov/genomes/all/GCF/014/196/765/GCF_014196765.1_ASM1419676v1/
Yes	-	Mycoplana dimorpha	-		DSM 7138	https://ftp.ncbi.nlm.nih.gov/genomes/all/GCF/003/046/475/GCF_003046475.1_ASM304647v1/
Yes	-	Mycoplana ramosa	-		DSM 7292	https://ftp.ncbi.nlm.nih.gov/genomes/all/GCF/041/930/185/GCF_041930185.1_ASM4193018v1/
Yes	-	Mycoplana rhizolycopersici	-		DBTS2	https://ftp.ncbi.nlm.nih.gov/genomes/all/GCF/013/378/445/GCF_013378445.1_ASM1337844v1/
No	Yes	=Mycoplana subbaraonis=	Rhizobium subbaraonis		JC85	https://ftp.ncbi.nlm.nih.gov/genomes/all/GCF/900/220/975/GCF_900220975.1_IMG-taxon_2740891857_annotated_assembly/
No	Yes	=Neopararhizobium haloflavum=	Pararhizobium haloflavum		XC0140	https://ftp.ncbi.nlm.nih.gov/genomes/all/GCF/002/750/855/GCF_002750855.1_ASM275085v1/
Yes	-	Neorhizobium alkalisoli	-		DSM 21826	https://ftp.ncbi.nlm.nih.gov/genomes/all/GCF/002/968/635/GCF_002968635.1_ASM296863v1/
No	No	=Neorhizobium deserti=	Rhizobium deserti		SPY-1	https://ftp.ncbi.nlm.nih.gov/genomes/all/GCF/004/358/025/GCF_004358025.1_ASM435802v1/
Yes	-	Neorhizobium galegae	-		HAMBI 540	https://ftp.ncbi.nlm.nih.gov/genomes/all/GCF/000/731/315/GCF_000731315.1_RG540_Ch_pA/
Yes	-	Neorhizobium huautlense	-		DSM 21817	https://ftp.ncbi.nlm.nih.gov/genomes/all/GCF/002/968/575/GCF_002968575.1_ASM296857v1/
No	-	=Neorhizobium lilium=	-		24NR	https://ftp.ncbi.nlm.nih.gov/genomes/all/GCF/004/053/875/GCF_004053875.1_ASM405387v1/
Yes	-	Neorhizobium petrolearium	-		DSM 26482	https://ftp.ncbi.nlm.nih.gov/genomes/all/GCF/017/873/175/GCF_017873175.1_ASM1787317v1/
No	-	=Neorhizobium phenanthreniclasticum=	-		Rsf11	https://ftp.ncbi.nlm.nih.gov/genomes/all/GCF/040/066/075/GCF_040066075.1_ASM4006607v1/
No	Yes	=Neorhizobium populisoli=	Rhizobium populisoli		XQZ8	https://ftp.ncbi.nlm.nih.gov/genomes/all/GCF/019/430/945/GCF_019430945.1_ASM1943094v1/
No	Yes	=Neorhizobium terrae=	Rhizobium terrae		NAU-18	https://ftp.ncbi.nlm.nih.gov/genomes/all/GCF/003/425/685/GCF_003425685.1_ASM342568v1/
Yes	-	Neorhizobium tomejilense	-		T17_20	https://ftp.ncbi.nlm.nih.gov/genomes/all/GCF/002/968/845/GCF_002968845.1_ASM296884v1/
Yes	-	Neorhizobium turbinariae	-		NTR19	https://ftp.ncbi.nlm.nih.gov/genomes/all/GCF/023/223/505/GCF_023223505.1_ASM2322350v1/
Yes	-	Neorhizobium vignae	-		CCBAU 05176	https://ftp.ncbi.nlm.nih.gov/genomes/all/GCF/000/732/195/GCF_000732195.1_ASM73219v1/
Yes	-	Neorhizobium xiangyangii	-		T786	https://ftp.ncbi.nlm.nih.gov/genomes/all/GCF/020/531/965/GCF_020531965.1_ASM2053196v1/
Yes	-	Onobrychidicola muellerharveyae	-		TH2	https://ftp.ncbi.nlm.nih.gov/genomes/all/GCF/024/707/525/GCF_024707525.1_ASM2470752v1/
No	-	=Oryzifoliimicrobium ureilyticus=	-		SG148	https://ftp.ncbi.nlm.nih.gov/genomes/all/GCF/037/199/735/GCF_037199735.1_ASM3719973v1/
No	Yes	=Paenirhizobium selenitireducens=	Rhizobium selenitireducens		ATCC BAA-1503	https://ftp.ncbi.nlm.nih.gov/genomes/all/GCF/000/518/785/GCF_000518785.1_ASM51878v1/
No	Yes	=Paenirhizobium daejeonense=	Rhizobium daejeonense		CCBAU 10050	https://ftp.ncbi.nlm.nih.gov/genomes/all/GCF/011/045/155/GCF_011045155.1_ASM1104515v1/
No	Yes	=Paenirhizobium naphthalenivorans=	Rhizobium naphthalenivorans		NBRC 107585	https://ftp.ncbi.nlm.nih.gov/genomes/all/GCF/007/992/095/GCF_007992095.1_ASM799209v1/
No	No	=Paramartelella alba=	Martelella alba		BGMRC 2036	https://ftp.ncbi.nlm.nih.gov/genomes/all/GCF/006/516/955/GCF_006516955.1_ASM651695v1/
Yes	-	Pararhizobium antarcticum	-		NAQVI 59	https://ftp.ncbi.nlm.nih.gov/genomes/all/GCF/001/885/585/GCF_001885585.1_ASM188558v1/
Yes	-	Pararhizobium arenae	-		MIM27	https://ftp.ncbi.nlm.nih.gov/genomes/all/GCF/001/931/685/GCF_001931685.1_ASM193168v1/
Yes	-	Pararhizobium capsulatum	-		DSM 1112	https://ftp.ncbi.nlm.nih.gov/genomes/all/GCF/030/814/475/GCF_030814475.1_ASM3081447v1/
Yes	-	Pararhizobium gei	-		ZFJT-2	https://ftp.ncbi.nlm.nih.gov/genomes/all/GCF/029/223/885/GCF_029223885.1_ASM2922388v1/
Yes	-	Pararhizobium giardinii	-		H152	https://ftp.ncbi.nlm.nih.gov/genomes/all/GCF/000/379/605/GCF_000379605.1_ASM37960v1/
Yes	-	Pararhizobium herbae	-		DSM 26427	https://ftp.ncbi.nlm.nih.gov/genomes/all/GCF/017/873/135/GCF_017873135.1_ASM1787313v1/
Yes	-	Pararhizobium polonicum	-		F5-1	https://ftp.ncbi.nlm.nih.gov/genomes/all/GCF/001/687/365/GCF_001687365.1_ASM168736v1/
Yes	-	Pararhizobium qamdonense	-		T808	https://ftp.ncbi.nlm.nih.gov/genomes/all/GCF/029/277/445/GCF_029277445.1_ASM2927744v1/
Yes	-	Peteryoungia aggregata	-		DSM 1111	https://ftp.ncbi.nlm.nih.gov/genomes/all/GCF/030/814/435/GCF_030814435.1_ASM3081443v1/
No	No	=Peteryoungia albertimagni=	Agrobacterium albertimagni		AOL15	https://ftp.ncbi.nlm.nih.gov/genomes/all/GCF/000/300/855/GCF_000300855.1_ASM30085v1/
No	-	=Peteryoungia desertarenae=	-		ADMK78	https://ftp.ncbi.nlm.nih.gov/genomes/all/GCF/005/860/795/GCF_005860795.2_ASM586079v2/
No	No	=Peteryoungia glycinendophyticum=	Rhizobium glycinendophyticum		CL12	https://ftp.ncbi.nlm.nih.gov/genomes/all/GCF/006/443/685/GCF_006443685.1_ASM644368v1/
Yes	-	Peteryoungia ipomoeae	-		shin9-1	https://ftp.ncbi.nlm.nih.gov/genomes/all/GCF/004/912/165/GCF_004912165.1_ASM491216v1/
No	Yes	=Peteryoungia rhizophila=	Rhizobium rhizophilum		7209-2	https://ftp.ncbi.nlm.nih.gov/genomes/all/GCF/004/912/145/GCF_004912145.1_ASM491214v1/
No	Yes	=Peteryoungia rosettiformans=	Rhizobium rosettiformans		W3	https://ftp.ncbi.nlm.nih.gov/genomes/all/GCF/004/912/135/GCF_004912135.1_ASM491213v1/
No	Yes	=Peteryoungia wuzhouensis=	Rhizobium wuzhouense		W44	https://ftp.ncbi.nlm.nih.gov/genomes/all/GCF/003/205/195/GCF_003205195.1_ASM320519v1/
Yes	-	Pseudohoeflea coraliihabitans	-	Neohoeflea coraliihabitans	DP4N28-3	https://ftp.ncbi.nlm.nih.gov/genomes/all/GCF/019/334/345/GCF_019334345.1_ASM1933434v1/
Yes	-	Pseudohoeflea suaedae	-		YC6898	https://ftp.ncbi.nlm.nih.gov/genomes/all/GCF/004/354/915/GCF_004354915.1_ASM435491v1/
Yes	-	Pseudorhizobium banfieldiae	-		NT-26	https://ftp.ncbi.nlm.nih.gov/genomes/all/GCF/000/967/425/GCF_000967425.1_ASM96742v1/
Yes	-	Pseudorhizobium endolithicum	-		JC140	https://ftp.ncbi.nlm.nih.gov/genomes/all/GCF/902/153/245/GCF_902153245.2_JP121.v3/
Yes	-	Pseudorhizobium flavum	-		YW14	https://ftp.ncbi.nlm.nih.gov/genomes/all/GCF/902/502/825/GCF_902502825.2_E03_1.v3/
Yes	-	Pseudorhizobium halotolerans	-		AB21	https://ftp.ncbi.nlm.nih.gov/genomes/all/GCF/902/153/235/GCF_902153235.2_JP120.v3/
Yes	-	Pseudorhizobium marinum subsp. marinum	-		MGL06	https://ftp.ncbi.nlm.nih.gov/genomes/all/GCF/000/705/355/GCF_000705355.1_SOAPdenovo_for_version_1.05_of_Rhizobium_marinus_MGL06/
Yes	-	Pseudorhizobium marinum subsp. pelagicum	-		R1-200B4	https://ftp.ncbi.nlm.nih.gov/genomes/all/GCF/000/722/615/GCF_000722615.1_ASM72261v1/
Yes	-	Pseudorhizobium tarimense	-		CCTCC AB 2011011	https://ftp.ncbi.nlm.nih.gov/genomes/all/GCF/022/968/135/GCF_022968135.1_ASM2296813v1/
Yes	-	Rhizobium acaciae	-		1AS11	https://ftp.ncbi.nlm.nih.gov/genomes/all/GCF/025/941/625/GCF_025941625.1_ASM2594162v1/
Yes	-	Rhizobium aethiopicum	-		HBR26	https://ftp.ncbi.nlm.nih.gov/genomes/all/GCF/900/094/625/GCF_900094625.1_IMG-taxon_2615840624_annotated_assembly/
No	-	=Rhizobium alarense=	-		TRM95111	https://ftp.ncbi.nlm.nih.gov/genomes/all/GCF/021/555/155/GCF_021555155.1_ASM2155515v1/
Yes	-	Rhizobium altiplani	-		BR 10423	https://ftp.ncbi.nlm.nih.gov/genomes/all/GCF/001/542/405/GCF_001542405.1_ASM154240v1/
Yes	-	Rhizobium alvei	-	Paenonobrychidicola alvei	TNR-22	https://ftp.ncbi.nlm.nih.gov/genomes/all/GCF/030/551/875/GCF_030551875.1_ASM3055187v1/
Yes	-	Rhizobium anhuiense	-		CGMCC 1.12621	https://ftp.ncbi.nlm.nih.gov/genomes/all/GCF/014/638/185/GCF_014638185.1_ASM1463818v1/
Yes	-	Rhizobium aouanii	-		1AS14I	https://ftp.ncbi.nlm.nih.gov/genomes/all/GCF/037/002/925/GCF_037002925.1_ASM3700292v1/
Yes	-	Rhizobium aquaticum	-	Pseudonobrychidicola aquaticum	DSM 29780	https://ftp.ncbi.nlm.nih.gov/genomes/all/GCF/040/545/545/GCF_040545545.1_ASM4054554v1/
No	-	=Rhizobium atlanticum=	-		CNPSo 3490	https://ftp.ncbi.nlm.nih.gov/genomes/all/GCF/030/182/485/GCF_030182485.1_ASM3018248v1/
No	-	=Rhizobium aureum=	-		CNPSo 3968	https://ftp.ncbi.nlm.nih.gov/genomes/all/GCF/030/182/495/GCF_030182495.1_ASM3018249v1/
Yes	-	Rhizobium bangladeshense	-		BLR175	https://ftp.ncbi.nlm.nih.gov/genomes/all/GCF/017/357/245/GCF_017357245.1_ASM1735724v1/
Yes	-	Rhizobium beringeri	-		SM51	https://ftp.ncbi.nlm.nih.gov/genomes/all/GCF/004/306/515/GCF_004306515.1_ASM430651v1/
Yes	-	Rhizobium binae	-		BLR195	https://ftp.ncbi.nlm.nih.gov/genomes/all/GCF/017/357/225/GCF_017357225.1_ASM1735722v1/
No	-	=Rhizobium binxianense=	-		BJ04	https://ftp.ncbi.nlm.nih.gov/genomes/all/GCF/028/994/275/GCF_028994275.1_ASM2899427v1/
Yes	-	Rhizobium brockwellii	-		CC275e	https://ftp.ncbi.nlm.nih.gov/genomes/all/GCF/000/769/405/GCF_000769405.2_CC275e2020/
Yes	-	Rhizobium calliandrae	-		CCGE 524	https://ftp.ncbi.nlm.nih.gov/genomes/all/GCF/030/272/695/GCF_030272695.1_ASM3027269v1/
No	-	=Rhizobium centroccidentale=	-		CNPSo 4062	https://ftp.ncbi.nlm.nih.gov/genomes/all/GCF/030/182/565/GCF_030182565.1_ASM3018256v1/
No	-	=Rhizobium cerradonense=	-		CNPSo 3464	https://ftp.ncbi.nlm.nih.gov/genomes/all/GCF/030/182/455/GCF_030182455.1_ASM3018245v1/
Yes	-	Rhizobium changzhiense	-		WYCCWR 11279	https://ftp.ncbi.nlm.nih.gov/genomes/all/GCF/013/087/625/GCF_013087625.1_ASM1308762v1/
Yes	-	Rhizobium chutanense	-		C5	https://ftp.ncbi.nlm.nih.gov/genomes/all/GCF/002/531/935/GCF_002531935.1_ASM253193v1/
Yes	-	Rhizobium cremeum	-	Paenirhizobium cremeum	W15	https://ftp.ncbi.nlm.nih.gov/genomes/all/GCF/022/884/065/GCF_022884065.1_ASM2288406v1/
Yes	-	Rhizobium croatiense	-		13T	https://ftp.ncbi.nlm.nih.gov/genomes/all/GCF/019/793/465/GCF_019793465.1_ASM1979346v1/
Yes	-	Rhizobium dioscoreae	-		S-93	https://ftp.ncbi.nlm.nih.gov/genomes/all/GCF/009/176/305/GCF_009176305.1_ASM917630v1/
Yes	-	Rhizobium ecuadorense	-		CNPSO 671	https://ftp.ncbi.nlm.nih.gov/genomes/all/GCF/001/187/535/GCF_001187535.1_ASM118753v1/
Yes	-	Rhizobium esperanzae	-		CNPSO 668	https://ftp.ncbi.nlm.nih.gov/genomes/all/GCF/002/204/185/GCF_002204185.1_ASM220418v1/
Yes	-	Rhizobium etli	-		CFN 42	https://ftp.ncbi.nlm.nih.gov/genomes/all/GCF/000/092/045/GCF_000092045.1_ASM9204v1/
Yes	-	Rhizobium favelukesii	-		LPU83	https://ftp.ncbi.nlm.nih.gov/genomes/all/GCF/000/577/275/GCF_000577275.2_LPU83/
Yes	-	Rhizobium freirei	-		PRF 81	https://ftp.ncbi.nlm.nih.gov/genomes/all/GCF/000/359/745/GCF_000359745.1_Rhizobium_sp./
Yes	-	Rhizobium gallicum	-		R602	https://ftp.ncbi.nlm.nih.gov/genomes/all/GCF/000/816/845/GCF_000816845.1_ASM81684v1/
Yes	-	Rhizobium grahamii	-		CCGE 502	https://ftp.ncbi.nlm.nih.gov/genomes/all/GCF/000/298/315/GCF_000298315.2_ASM29831v2/
Yes	-	Rhizobium hainanense	-		CCBAU 57015	https://ftp.ncbi.nlm.nih.gov/genomes/all/GCF/900/094/555/GCF_900094555.1_IMG-taxon_2615840609_annotated_assembly/
No	-	=Rhizobium halophilum=	-		TRM95001	https://ftp.ncbi.nlm.nih.gov/genomes/all/GCF/021/648/825/GCF_021648825.1_ASM2164882v1/
Yes	-	Rhizobium hidalgonense	-		FH14	https://ftp.ncbi.nlm.nih.gov/genomes/all/GCF/002/531/855/GCF_002531855.1_ASM253185v1/
No	-	=Rhizobium indicum=	-		JKLM 12A2	https://ftp.ncbi.nlm.nih.gov/genomes/all/GCF/005/862/305/GCF_005862305.2_ASM586230v2/
Yes	-	Rhizobium jaguaris	-		CCGE 525	https://ftp.ncbi.nlm.nih.gov/genomes/all/GCF/003/627/755/GCF_003627755.1_ASM362775v1/
Yes	-	Rhizobium johnstonii	-		3841	https://ftp.ncbi.nlm.nih.gov/genomes/all/GCF/000/009/265/GCF_000009265.1_ASM926v1/
Yes	-	Rhizobium laguerreae	-		FB206	https://ftp.ncbi.nlm.nih.gov/genomes/all/GCF/002/008/165/GCF_002008165.1_ASM200816v1/
Yes	-	Rhizobium leguminosarum	-		ATCC 10004	https://ftp.ncbi.nlm.nih.gov/genomes/all/GCF/033/842/645/GCF_033842645.1_ASM3384264v1/
Yes	-	Rhizobium lentis	-		BLR27	https://ftp.ncbi.nlm.nih.gov/genomes/all/GCF/017/352/135/GCF_017352135.1_ASM1735213v1/
Yes	-	Rhizobium leucaenae	-		USDA 9039	https://ftp.ncbi.nlm.nih.gov/genomes/all/GCF/000/426/285/GCF_000426285.1_ASM42628v1/
Yes	-	Rhizobium lusitanum	-		P1-7	https://ftp.ncbi.nlm.nih.gov/genomes/all/GCF/900/094/565/GCF_900094565.1_IMG-taxon_2615840626_annotated_assembly/
Yes	-	Rhizobium mayense	-		CCGE526	https://ftp.ncbi.nlm.nih.gov/genomes/all/GCF/030/272/705/GCF_030272705.1_ASM3027270v1/
Yes	-	Rhizobium mesoamericanum	-		DSM 28449	https://ftp.ncbi.nlm.nih.gov/genomes/all/GCF/030/815/055/GCF_030815055.1_ASM3081505v1/
Yes	-	Rhizobium metallidurans	-		DSM 26575	https://ftp.ncbi.nlm.nih.gov/genomes/all/GCF/014/196/505/GCF_014196505.1_ASM1419650v1/
Yes	-	Rhizobium miluonense	-		HAMBI 2971	https://ftp.ncbi.nlm.nih.gov/genomes/all/GCF/900/094/545/GCF_900094545.1_IMG-taxon_2617270742_annotated_assembly/
Yes	-	Rhizobium mongolense subsp. loessense	-		CGMCC 1.3401	https://ftp.ncbi.nlm.nih.gov/genomes/all/GCF/900/099/775/GCF_900099775.1_IMG-taxon_2596583570_annotated_assembly/
Yes	-	Rhizobium mongolense subsp. mongolense	-		USDA 1844	https://ftp.ncbi.nlm.nih.gov/genomes/all/GCF/007/827/505/GCF_007827505.1_ASM782750v1/
No	-	=Rhizobium mulingense=	-		MC63	https://ftp.ncbi.nlm.nih.gov/genomes/all/GCF/029/194/105/GCF_029194105.1_ASM2919410v1/
Yes	-	Rhizobium multihospitium	-		HAMBI 2975	https://ftp.ncbi.nlm.nih.gov/genomes/all/GCF/900/094/585/GCF_900094585.1_IMG-taxon_2615840698_annotated_assembly/
Yes	-	Rhizobium oryzicola	-	Affinirhizobium oryzicola	05753	https://ftp.ncbi.nlm.nih.gov/genomes/all/GCF/030/504/645/GCF_030504645.1_ASM3050464v1/
No	-	=Rhizobium pantanalense=	-		CNPSO 4039	https://ftp.ncbi.nlm.nih.gov/genomes/all/GCF/030/182/525/GCF_030182525.1_ASM3018252v1/
Yes	-	Rhizobium phaseoli	-		ATCC 14482	https://ftp.ncbi.nlm.nih.gov/genomes/all/GCF/003/985/125/GCF_003985125.1_ASM398512v1/
Yes	-	Rhizobium pisi	-		DSM 30132	https://ftp.ncbi.nlm.nih.gov/genomes/all/GCF/003/938/655/GCF_003938655.1_ASM393865v1/
No	-	=Rhizobium quercicola=	-		DKSPLA3	https://ftp.ncbi.nlm.nih.gov/genomes/all/GCF/021/168/455/GCF_021168455.1_ASM2116845v1/
Yes	-	Rhizobium redzepovicii	-		18T	https://ftp.ncbi.nlm.nih.gov/genomes/all/GCF/019/793/435/GCF_019793435.1_ASM1979343v1/
Yes	-	Rhizobium rhizogenes	-		LMG150	https://ftp.ncbi.nlm.nih.gov/genomes/all/GCF/007/002/985/GCF_007002985.1_ASM700298v1/
Yes	-	Rhizobium rhododendri	-		rho-6.2	https://ftp.ncbi.nlm.nih.gov/genomes/all/GCF/007/000/325/GCF_007000325.2_ASM700032v2/
Yes	-	Rhizobium ruizarguesonis	-		UPM1133	https://ftp.ncbi.nlm.nih.gov/genomes/all/GCF/012/349/115/GCF_012349115.1_ASM1234911v1/
Yes	-	Rhizobium setariae	-	Paronobrychidicola setariae	KVB221	https://ftp.ncbi.nlm.nih.gov/genomes/all/GCF/016/722/925/GCF_016722925.1_ASM1672292v1/
Yes	-	Rhizobium sophorae	-		CCBAU 03386	https://ftp.ncbi.nlm.nih.gov/genomes/all/GCF/013/087/515/GCF_013087515.1_ASM1308751v1/
Yes	-	Rhizobium sophoriradicis	-		CCBAU 03470	https://ftp.ncbi.nlm.nih.gov/genomes/all/GCF/003/939/025/GCF_003939025.1_ASM393902v1/
Yes	-	Rhizobium terricola	-	Paenirhizobium terricola	S-51	https://ftp.ncbi.nlm.nih.gov/genomes/all/GCF/012/927/355/GCF_012927355.1_ASM1292735v1/
Yes	-	Rhizobium tibeticum	-		CCBAU 85039	https://ftp.ncbi.nlm.nih.gov/genomes/all/GCF/900/108/425/GCF_900108425.1_Tibet/
Yes	-	Rhizobium tropici	-		CIAT 899	https://ftp.ncbi.nlm.nih.gov/genomes/all/GCF/000/330/885/GCF_000330885.1_ASM33088v1/
Yes	-	Rhizobium tubonense	-		CCBAU 85046	https://ftp.ncbi.nlm.nih.gov/genomes/all/GCF/003/240/585/GCF_003240585.1_ASM324058v1/
Yes	-	Rhizobium tumorigenes	-	XXX gen. nov	1078	https://ftp.ncbi.nlm.nih.gov/genomes/all/GCF/003/240/565/GCF_003240565.2_ASM324056v2/
Yes	-	Rhizobium vallis	-		CCBAU 65647	https://ftp.ncbi.nlm.nih.gov/genomes/all/GCF/003/985/155/GCF_003985155.1_ASM398515v1/
Yes	-	Rhizobium viscosum	-		DSM 7307	https://ftp.ncbi.nlm.nih.gov/genomes/all/GCF/014/873/945/GCF_014873945.1_ASM1487394v1/
Yes	-	Shinella curvata	-		C3	https://ftp.ncbi.nlm.nih.gov/genomes/all/GCF/022/899/935/GCF_022899935.1_ASM2289993v1/
Yes	-	Shinella daejeonensis	-		JCM 16236	https://ftp.ncbi.nlm.nih.gov/genomes/all/GCF/024/281/235/GCF_024281235.1_ASM2428123v1/
Yes	-	Shinella fusca	-		DSM 21319	https://ftp.ncbi.nlm.nih.gov/genomes/all/GCF/014/203/155/GCF_014203155.1_ASM1420315v1/
Yes	-	Shinella granuli	-		DSM 18401	https://ftp.ncbi.nlm.nih.gov/genomes/all/GCF/004/341/885/GCF_004341885.1_ASM434188v1/
Yes	-	Shinella kummerowiae	-		CCBAU 25048	https://ftp.ncbi.nlm.nih.gov/genomes/all/GCF/009/827/055/GCF_009827055.1_ASM982705v1/
Yes	-	Shinella lacus	-		CPCC 100929	https://ftp.ncbi.nlm.nih.gov/genomes/all/GCF/010/994/755/GCF_010994755.1_ASM1099475v2/
No	-	=Shinella oryzae=	-		Z-25	https://ftp.ncbi.nlm.nih.gov/genomes/all/GCF/023/038/235/GCF_023038235.1_ASM2303823v1/
Yes	-	Shinella pollutisoli	-		KCTC 52677	https://ftp.ncbi.nlm.nih.gov/genomes/all/GCF/024/609/765/GCF_024609765.1_ASM2460976v1/
Yes	-	Shinella sedimenti	-		B3-7	https://ftp.ncbi.nlm.nih.gov/genomes/all/GCF/022/601/905/GCF_022601905.1_ASM2260190v1/
No	-	=Shinella sumterensis=	-		MEC087	https://ftp.ncbi.nlm.nih.gov/genomes/all/GCF/004/514/425/GCF_004514425.2_ASM451442v2/
Yes	-	Shinella yambaruensis	-		DSM 18801	https://ftp.ncbi.nlm.nih.gov/genomes/all/GCF/025/656/855/GCF_025656855.1_ASM2565685v1/
Yes	-	Shinella zoogloeoides	-		ATCC 19623	https://ftp.ncbi.nlm.nih.gov/genomes/all/GCF/020/883/495/GCF_020883495.1_ASM2088349v1/
Yes	-	Sinorhizobium alkalisoli	-		YIC 4027	https://ftp.ncbi.nlm.nih.gov/genomes/all/GCF/008/932/245/GCF_008932245.1_ASM893224v1/
Yes	-	Sinorhizobium americanum	-		CFNEI 156	https://ftp.ncbi.nlm.nih.gov/genomes/all/GCF/001/889/105/GCF_001889105.1_ASM188910v1/
Yes	-	Sinorhizobium arboris	-		LMG 14919	https://ftp.ncbi.nlm.nih.gov/genomes/all/GCF/000/427/465/GCF_000427465.1_ASM42746v1/
Yes	-	Sinorhizobium chiapasense	-		ITTG S70	https://ftp.ncbi.nlm.nih.gov/genomes/all/GCF/036/488/675/GCF_036488675.1_ASM3648867v1/
Yes	-	Sinorhizobium fredii	-		USDA 205	https://ftp.ncbi.nlm.nih.gov/genomes/all/GCF/003/177/055/GCF_003177055.1_ASM317705v1/
Yes	-	Sinorhizobium garamanticum	-		LMG 24692	https://ftp.ncbi.nlm.nih.gov/genomes/all/GCF/029/892/065/GCF_029892065.1_ASM2989206v1/
Yes	-	Sinorhizobium glycinis	-		CCBAU 23380	https://ftp.ncbi.nlm.nih.gov/genomes/all/GCF/001/651/865/GCF_001651865.1_ASM165186v1/
Yes	-	Sinorhizobium kostiensis	-		DSM 13372	https://ftp.ncbi.nlm.nih.gov/genomes/all/GCF/017/874/595/GCF_017874595.1_ASM1787459v1/
Yes	-	Sinorhizobium medicae	-		A321	https://ftp.ncbi.nlm.nih.gov/genomes/all/GCF/007/827/695/GCF_007827695.1_ASM782769v1/
Yes	-	Sinorhizobium meliloti	-		USDA 1002	https://ftp.ncbi.nlm.nih.gov/genomes/all/GCF/037/023/865/GCF_037023865.1_ASM3702386v1/
Yes	-	Sinorhizobium mexicanum	-		DSM 18446	https://ftp.ncbi.nlm.nih.gov/genomes/all/GCF/013/488/225/GCF_013488225.1_ASM1348822v1/
Yes	-	Sinorhizobium numidicum	-		CIP 109850	https://ftp.ncbi.nlm.nih.gov/genomes/all/GCF/029/892/045/GCF_029892045.1_ASM2989204v1/
Yes	-	Sinorhizobium psoraleae	-		CCBAU 65732	https://ftp.ncbi.nlm.nih.gov/genomes/all/GCF/013/283/645/GCF_013283645.1_ASM1328364v1/
Yes	-	Sinorhizobium saheli	-		LMG 7837	https://ftp.ncbi.nlm.nih.gov/genomes/all/GCF/001/651/875/GCF_001651875.1_ASM165187v1/
Yes	-	Sinorhizobium shofinae	-		CCBAU 251167	https://ftp.ncbi.nlm.nih.gov/genomes/all/GCF/001/704/765/GCF_001704765.1_ASM170476v1/	NCBI : Warning: contaminated. Status: RefSeq GCF_001704765.1 is suppressed
Yes	-	Sinorhizobium sojae	-		CCBAU 05684	https://ftp.ncbi.nlm.nih.gov/genomes/all/GCF/002/288/525/GCF_002288525.1_ASM228852v1/
Yes	-	Sinorhizobium terangae	-		ICMP 13649	https://ftp.ncbi.nlm.nih.gov/genomes/all/GCF/029/714/365/GCF_029714365.1_ASM2971436v1/
Yes	-	Xaviernesmea oryzae	-		CGMCC 1.7048	https://ftp.ncbi.nlm.nih.gov/genomes/all/GCF/900/109/605/GCF_900109605.1_IMG-taxon_2617270885_annotated_assembly/
Yes	-	Xaviernesmea rhizosphaerae	-		MH17	https://ftp.ncbi.nlm.nih.gov/genomes/all/GCF/001/938/945/GCF_001938945.1_ASM193894v1/
