## Supplementary material for "Updated taxonomy of the family *Rhizobiaceae* with proposals for 10 novel genera and 35 novel combinations": Dataset_S3

### Sheet: Sheet1
Current species name	Basonym	Proposed species name	Strain	JGI Accession
Agrobacterium divergens	-	-	R-31762	Ga0496675
Aliirhizobium cellulosilyticum	-	-	DSM 18291	Ga0196647
"Ectorhizobium populi"	Rhizobium populi	-	CCTCC AB 2013068	Ga0196655
Endobacterium yantingense	-	-	CCTC AB 2013068	Ga0196656
Rhizobium sullae	-	-	DSM 14623	Ga0196643
